# Analysis of wild plant pathogen populations reveals a signal of adaptation in genes evolving for survival in agriculture in the beet rust pathogen (*Uromyces beticola*)

**DOI:** 10.1101/2021.08.12.456076

**Authors:** Mark M^c^Mullan, Lawrence Percival-Alwyn, Kevin Sawford, Gemy Kaithakottil, Michelle Grey, Hélène Yvanne, Ross Low, Sally Warring, Darren Heavens, Ned Peel, Jakob Kroboth, Mark Stevens, David Swarbreck, Matt Clark, Neil Hall

## Abstract

Improvements in crop resistance to pathogens can reduce yield losses and address global malnourishment today. Gene-for-gene -type interactions can identify new sources of resistance but genetic resistance is often short lived. Ultimately an understanding of how pathogens rapidly adapt will allow us to both increase resistance gene durability and more effectively target chemical treatments. Until recently all agricultural pathogens were living on wild hosts. To understand crop pathogen evolution, we compared genetic diversity in agricultural and wild populations. Wild reservoirs may be the source of emergent pathogen lineages, but here we outline a strategy for comparison of wild and agricultural pathogen populations to highlight genes adapting to agriculture. To address this, we have selected and developed the beet rust system (*Beta vulgaris*, *Uromyces beticola*, respectively) as our wild-agricultural model. Our hypothesis is that pathogen adaptation to agricultural crops will be evident as divergence in comparisons of wild and agricultural plant pathogen populations. We sampled isolates in both the wild and agriculture, sequenced and assembled and annotated a large fungal genome and analysed genetic diversity in 42 re-sequenced rust isolates. We found population differentiation between isolates in the wild compared to a predominantly agricultural group. Fungal effector genes are co-evolving with host resistance and are important for successful colonisation. We predicted (and found) that these exhibit a greater signal of diversification and adaptation and more importantly displayed increased wild agricultural divergence. Finding a signal of adaptation in these genes highlights this as an important strategy to identify genes which are key to pathogen success, that analysis of agricultural isolates alone cannot.

**Author Summary:** As quickly as we develop new strategies for crop defence, pathogens evolve to circumvent them. Novel crop pathogen strains emerge periodically and sweep through the agricultural system. However, because of the (often) clonal nature of these crop pathogens it is difficult to identify the trait that is key to their success. In other words, if there is a trait that is key for success in agriculture, all agricultural isolates will have it (or die without it). What we need is a case and control system where we identify genes important to pathogen success in agricultural by comparing them to pathogens that live in the wild. Here we exemplify this strategy by focussing on genes already known to specifically adapt for the successful colonisation of the host, the fungal effector genes. We find that these genes appear to be evolving quickly and that they are more different between the wild and agriculture than other non-effector genes. These differences between wild and agricultural pathogens suggest we are observing adaptation to agriculture. We do this work in the sugar beet rust system because of its tractability to sample but this understanding about how to identify genetic variation that is key to pathogen success in agriculture is applicable to crop systems where pathogen reservoirs exist as well as other pathogen reservoir systems (e.g. zoonoses).
