## Supporting Information 2 - Tables referenced in Supporting Information 1 for "Analysis of wild plant pathogen populations reveals a signal of adaptation in genes evolving for survival in agriculture in the beet rust pathogen (*Uromyces beticola*)"

### Sheet: Genome
	Genome
		Uromyces_beticola_EI_v1.1.genome.fasta
	Mean:	29880.5
	Median:	11829
	Min:	1000
	Max:	554123
	N50[length]:	294203835
	N50[value]:	74005
	L50:	2309
	Total_length:	588346853
	Total_sequences:	19690

### Sheet: Reads_Alignment
	Reads_Alignment
	#sample	reads	paired	aligned_concordantly_0_times	aligned_concordantly_exactly_1_time	aligned_concordantly_gt1_times	pairs_aligned_concordantly_0_times	aligned_discordantly_1_time	pairs_aligned_0_times_concordantly_or_disconcordantly	mates_make_up_the_pairs	aligned_0_times	aligned_exactly_1_time	aligned_gt1_times	overall_alignment_rate
	SB1	34632808	34632808 (100.00%)	25348297 (73.19%)	9103546 (26.29%)	180965 (0.52%)	25348297	619226 (2.44%)	24729071	49458142	48486739 (98.04%)	882536 (1.78%)	88867 (0.18%)	0.3
	SB2	38417041	38417041 (100.00%)	23669142 (61.61%)	14463917 (37.65%)	283982 (0.74%)	23669142	1049288 (4.43%)	22619854	45239708	43677373 (96.55%)	1351124 (2.99%)	211211 (0.47%)	0.4315
	Ub10	49526479	49526479 (100.00%)	19716730 (39.81%)	29163364 (58.88%)	646385 (1.31%)	19716730	2726009 (13.83%)	16990721	33981442	30968454 (91.13%)	2626272 (7.73%)	386716 (1.14%)	0.6874
	Ub11	49160218	49160218 (100.00%)	19784653 (40.25%)	28677268 (58.33%)	698297 (1.42%)	19784653	2574925 (13.01%)	17209728	34419456	31355977 (91.10%)	2520331 (7.32%)	543148 (1.58%)	0.6811
	Ub12	42188952	42188952 (100.00%)	15227476 (36.09%)	26390168 (62.55%)	571308 (1.35%)	15227476	2024934 (13.30%)	13202542	26405084	23735857 (89.89%)	2179827 (8.26%)	489400 (1.85%)	0.7187
	Ub1	44614122	44614122 (100.00%)	30113949 (67.50%)	13970602 (31.31%)	529571 (1.19%)	30113949	1197988 (3.98%)	28915961	57831922	55132073 (95.33%)	2177174 (3.76%)	522675 (0.90%)	0.3821
	Ub2	37842146	37842146 (100.00%)	24627717 (65.08%)	12726179 (33.63%)	488250 (1.29%)	24627717	644059 (2.62%)	23983658	47967316	45254781 (94.35%)	2009860 (4.19%)	702675 (1.46%)	0.4021
	Ub3	49601950	49601950 (100.00%)	26807769 (54.05%)	22222402 (44.80%)	571779 (1.15%)	26807769	1608172 (6.00%)	25199597	50399194	47367230 (93.98%)	2365087 (4.69%)	666877 (1.32%)	0.5225
	Ub4	38414852	38414852 (100.00%)	19532716 (50.85%)	18447749 (48.02%)	434387 (1.13%)	19532716	1331752 (6.82%)	18200964	36401928	33896195 (93.12%)	1932739 (5.31%)	572994 (1.57%)	0.5588
	Ub5	43195210	43195210 (100.00%)	24172000 (55.96%)	18501264 (42.83%)	521946 (1.21%)	24172000	1333191 (5.52%)	22838809	45677618	42603497 (93.27%)	2400745 (5.26%)	673376 (1.47%)	0.5068
	Ub6	51601640	51601640 (100.00%)	21642254 (41.94%)	29223392 (56.63%)	735994 (1.43%)	21642254	1993133 (9.21%)	19649121	39298242	35702643 (90.85%)	2858465 (7.27%)	737134 (1.88%)	0.6541
	Ub9	44348293	44348293 (100.00%)	18976165 (42.79%)	24639524 (55.56%)	732604 (1.65%)	18976165	1761517 (9.28%)	17214648	34429296	31215344 (90.67%)	2521108 (7.32%)	692844 (2.01%)	0.6481
	#sample	PE reads	overall_alignment_rate
	SB1	34632808	0.3
	SB2	38417041	0.4315
	Ub10	49526479	0.6874
	Ub11	49160218	0.6811
	Ub12	42188952	0.7187
	Ub1	44614122	0.3821
	Ub2	37842146	0.4021
	Ub3	49601950	0.5225
	Ub4	38414852	0.5588
	Ub5	43195210	0.5068
	Ub6	51601640	0.6541
	Ub9	44348293	0.6481

### Sheet: Transcript_Assemblies
	Transcript_Assemblies
	StringTie
	Stat	SB1	SB2	Ub10	Ub11	Ub12	Ub1	Ub2	Ub3	Ub4	Ub5	Ub6	Ub9
	Number of genes	23979	22918	17428	17306	17796	18387	17055	17573	16898	17115	17838	17514
	Number of transcripts	31276	31442	25911	25731	26504	23795	22731	25461	24360	24165	26153	24898
	Transcripts per gene	1.3	1.37	1.48	1.48	1.49	1.29	1.33	1.45	1.44	1.41	1.46	1.42
	CDNA lengths	1229.74	1479.02	1698.96	1673.04	1700.54	1243.63	1397.59	1643.34	1647.12	1569.43	1683.81	1601.8
	Monoexonic transcripts	12039	10833	6715	6571	6850	7042	6339	6286	5903	6100	6513	6098
	Exons per transcript	3.3	3.73	4.21	4.2	4.22	3.72	3.96	4.23	4.28	4.14	4.22	4.17
	Exon lengths	372.54	396.03	403.2	398.25	402.73	334.56	353.2	388.68	385.22	379.28	398.74	384.09
	Intron lengths	106.61	104.1	102.2	100.99	101.12	101.85	102.6	103.42	101.84	100.25	101.03	100.76
	CDS Intron lengths	NA	NA	NA	NA	NA	NA	NA	NA	NA	NA	NA	NA
	Intergenic distances	7530.47	7788.5	10255.8	10155.8	9746.18	8439.39	9222.28	9145.22	9476.18	9497.73	9382.39	9369.73
	Scallop
	Stat	SB1	SB2	Ub10	Ub11	Ub12	Ub1	Ub2	Ub3	Ub4	Ub5	Ub6	Ub9
	Number of genes	12503	12590	11236	11199	11362	11173	10768	11364	10946	11024	11420	11348
	Number of transcripts	22946	25288	25248	25104	25997	21715	21510	24707	23512	23297	25938	24759
	Transcripts per gene	1.84	2.01	2.25	2.24	2.29	1.94	2	2.17	2.15	2.11	2.27	2.18
	CDNA lengths	1560.21	1834.42	1967.09	1932.19	1975.9	1498.48	1640.79	1906.51	1889.52	1815.84	1961.63	1879.39
	Monoexonic transcripts	1184	1150	1146	1057	1123	831	791	979	865	851	1062	927
	Exons per transcript	4.44	4.83	5.06	5.03	5.07	4.73	4.9	5.06	5.07	5.01	5.07	5.06
	Exon lengths	351.41	379.74	388.87	384.1	389.79	316.84	334.72	376.94	372.39	362.31	387.22	371.74
	Intron lengths	101.63	101.17	99.91	99.47	100.61	100.53	100.88	99.35	99.91	99.99	99.64	99.86
	CDS Intron lengths	NA	NA	NA	NA	NA	NA	NA	NA	NA	NA	NA	NA
	Intergenic distances	12242.6	12707.1	14590.4	14299.2	14171.8	12351.6	13309.8	13605	14064.8	13957.7	14013.2	13652.2

### Sheet: Repeats
	Repeats
	Bases:	Genome	RepeatMasker low-complexity
	A	179524308	177182809
	C	114512526	113641553
	G	114470258	113582943
	N	386500	386500
	T	179453176	177185719
	a		2341499
	c		870973
	g		887315
	t		2267457
	Total	588346768	588346768
	Total unmasked		581979524
	Total masked		6367244
	% Masked		0.0108223
	Summary of interspersed repeats masked in the reference genome
	Total Sequences	19690
	Total Bases	588346768
	Total Masked bases	529267116
	Total Percentage Bases Masked	89.9584

### Sheet: Protein_Alignments
	Protein_Alignments
	Data download link	https://mycocosm.jgi.doe.gov/mycocosm/home/releases?flt=rust
	Name	Bigelowiella natans CCMP2755	Cronartium quercuum f. sp. fusiforme G11 v1.0	Crustoderma dryinum OMC1663 v1.0	Daphnia pulex	Fragilariopsis cylindrus CCMP 1102	Galzinia incrustans CBS 104901 v1.0	Guillardia theta CCMP2712	Melampsora x columbiana Clatskanie v1.0	Melampsora americana R15-033-03 v1.0	Melampsora allii-populina 12AY07 v1.0	Melampsora lini CH5	Melampsora larici-populina v2.0	Melampsora medusae f. sp. Deltoidae Mmd05TRE539 v1.0	Melampsora medusae f. sp. tremuloidae Mmt05Ida529 v1.0	Micromonas pusilla CCMP1545	Micromonas commoda NOUM17 (RCC 299)	Phakopsora pachyrhizi MG2006 v1.0	Phaeodactylum tricornutum CCAP 1055/1 v2.0	Puccinia coronata avenae 12NC29	Puccinia coronata avenae 12SD80	Puccinia graminis f. sp. tritici v2.0	Puccinia striiformis f. sp. tritici PST-130	Puccinia striiformis f. sp. tritici PST-78 v1.0	Puccinia striiformis f. sp. tritici 104 E137 A-	Puccinia triticina 1-1 BBBD Race 1	Thalassiosira pseudonana CCMP 1335
	Portal	Bigna1	Croqu1	Crudry1	Dappu1	Fracy1	Galinc1	Guith1	MecolCla_1	Melame1	Melap1finSC_191	Melli1	Mellp2_3	Melmed1	Melme_tre1	MicpuC3v2	MicpuN3v2	Phapa1	Phatr2	PuccoNC29_1	PuccoSD80_1	Pucgr2	Pucst1	Pucst_PST78_1	Pucstr1	Puctr1	Thaps3
	NCBI Taxonomy ID	753081	708437	1333630	6669	186039	202708	905079	1195720	2182807	242475	5261	203908	82101	82101	564608	296587	170000	2850	860303	860303	56615	875184	1165861	1238467	630390	296543
	File Name	Bigna1_filtered_proteins.fasta	Croqu1_GeneCatalog_proteins_20120612.aa.fasta	Crudry1_GeneCatalog_proteins_20181128.aa.fasta	FilteredModelsv1.1.aa.fasta	Fracy1_GeneModels_FilteredModels3_aa.fasta	Galinc1_GeneCatalog_proteins_20180801.aa.fasta	Guith1_GeneCatalog_proteins_20101209.aa.fasta	MecolCla_1_GeneCatalog_proteins_20190501.aa.fasta	Melame1_GeneCatalog_proteins_20180827.aa.fasta	Melap1finSC_191_GeneCatalog_proteins_20160125.aa.fasta	Melli1_GeneCatalog_proteins_20150227.aa.fasta	Mellp2_3_GeneCatalog_proteins_20151130.aa.fasta	Melmed1_GeneCatalog_proteins_20180813.aa.fasta	Melme_tre1_GeneCatalog_proteins_20181206.aa.fasta	MicpuC3v2_GeneCatalog_proteins_20160125.aa.fasta	MicpuN3v2_GeneCatalog_proteins_20160404.aa.fasta	Phapa1_GeneCatalog_proteins_20181016.aa.fasta	Phatr2_chromosomes_geneModels_FilteredModels2_aa.fasta	PuccoNC29_1_GeneCatalog_proteins_20170808.aa.fasta	PuccoSD80_1_GeneCatalog_proteins_20170808.aa.fasta	Pucgr2_GeneCatalog_proteins_20150718.aa.fasta	Pucst1_GeneCatalog_proteins_20130920.aa.fasta	Pucst_PST78_1_GeneCatalog_proteins_20160608.aa.fasta	Pucstr1_GeneCatalog_proteins_20170922.aa.fasta	Puctr1_GeneCatalog_proteins_20131203.aa.fasta	Thaps3_chromosomes_geneModels_FilteredModels2_aa.fasta
	Total Proteins	21708	13903	17221	30907	21066	15855	24840	37633	15984	23089	16335	19550	20491	22850	9895	10307	20705	10025	28270	26323	15979	18021	20482	30249	15685	11390
	Proteins Aligned	145	1414	418	236	132	378	153	2745	1502	1654	1137	1569	1471	1626	103	106	2573	131	7774	7103	4438	3933	4616	7705	5040	127
	Proteins Aligned (%)	0.0067	0.1017	0.0243	0.0076	0.0063	0.0238	0.0062	0.0729	0.094	0.0716	0.0696	0.0803	0.0718	0.0712	0.0104	0.0103	0.1243	0.0131	0.275	0.2698	0.2777	0.2182	0.2254	0.2547	0.3213	0.0112
	Protein Alignments	164	1675	452	264	146	412	177	3094	1632	2011	1443	1763	1600	1774	111	115	2885	154	10757	9794	6393	4662	6692	9238	8106	151
##	name	portal	NCBI Taxon	assembly length	#of genes	is public	is published	is superseded	superseded by	publication(s)	pubmed id(s)	Downloaded
1	Phakopsora pachyrhizi MG2006 v1.0	Phapa1	170000	1057430280	20705	Y	N	N				Phapa1_GeneCatalog_proteins_20181016.aa.fasta
2	Melampsora x columbiana Clatskanie v1.0	MecolCla_1	1195720	184873583	37633	Y	N	N				MecolCla_1_GeneCatalog_proteins_20190501.aa.fasta.gz
3	Crustoderma dryinum OMC1663 v1.0	Crudry1	1333630	72793219	17221	Y	N	N				Crudry1_GeneCatalog_proteins_20181128.aa.fasta.gz
4	Melampsora medusae f. sp. tremuloidae Mmt05Ida529 v1.0	Melme_tre1	82101	145187885	22850	Y	N	N				Melme_tre1_GeneCatalog_proteins_20181206.aa.fasta.gz
5	Galzinia incrustans CBS 104901 v1.0	Galinc1	202708	51415400	15855	Y	N	N				Galinc1_GeneCatalog_proteins_20180801.aa.fasta.gz
6	Melampsora americana R15-033-03 v1.0	Melame1	2182807	112350849	15984	Y	N	N				Melame1_GeneCatalog_proteins_20180827.aa.fasta.gz
7	Melampsora medusae f. sp. Deltoidae Mmd05TRE539 v1.0	Melmed1	82101	139726837	20491	Y	N	N				Melmed1_GeneCatalog_proteins_20180813.aa.fasta.gz
8	Puccinia striiformis f. sp. tritici 104 E137 A-	Pucstr1	1238467	156834097	30249	Y	Y	N		Schwessinger B et al.,2018	29463659	Pucstr1_GeneCatalog_proteins_20170922.aa.fasta
9	Puccinia coronata avenae 12NC29	PuccoNC29_1	860303	166280221	28270	Y	Y	N		Nazareno ES et al.,2018	28846186	PuccoNC29_1_GeneCatalog_proteins_20170808.aa.fasta.gz
10	Puccinia coronata avenae 12SD80	PuccoSD80_1	860303	150467806	26323	Y	Y	N		Nazareno ES et al.,2018	28846186	PuccoSD80_1_GeneCatalog_proteins_20170808.aa.fasta.gz
11	Melampsora allii-populina 12AY07 v1.0	Melap1finSC_191	242475	335730080	23089	Y	N	N				Melap1finSC_191_GeneCatalog_proteins_20160125.aa.fasta.gz
12	Puccinia triticina 1-1 BBBD Race 1	Puctr1	630390	135344771	15685	Y	Y	N		Cuomo CA et al.,2017	27913634	Puctr1_GeneCatalog_proteins_20131203.aa.fasta.gz
13	Melampsora larici-populina v2.0	Mellp2_3	203908	109877997	19550	Y	N	N				Mellp2_3_GeneCatalog_proteins_20151130.aa.fasta.gz
14	Micromonas pusilla CCMP1545	MicpuC3v2	564608	21945545	9829	Y	Y	N		Worden AZ et al.,2009	19359590	MicpuC3v2_GeneCatalog_proteins_20160125.aa.fasta.gz
15	Micromonas commoda NOUM17 (RCC 299)	MicpuN3v2	296587	20989326	10262	Y	Y	N		Worden AZ et al.,2009	19359590	MicpuN3v2_GeneCatalog_proteins_20160404.aa.fasta.gz
16	Puccinia graminis f. sp. tritici v2.0	Pucgr2	56615	88644628	15979	Y	Y	N		Duplessis S et al.,2011~Cuomo CA et al.,2017	21536894 27913634	Pucgr2_GeneCatalog_proteins_20150718.aa.fasta.gz
17	Melampsora lini CH5	Melli1	5261	189516653	16335	Y	Y	N		Nemri A et al.,2014	24715894	Melli1_GeneCatalog_proteins_20150227.aa.fasta.gz
18	Micromonas pusilla NOUM17 (RCC 299)	MicpuN3	296587	20989326	10109	Y	Y	Y	MicpuN3v2	Worden AZ et al.,2009	19359590	More recent version downloaded
19	Daphnia pulex	Dappu1	6669			Y	Y	N		Colbourne JK et al.,2011	21292972	FilteredModelsv1.1.aa.fasta.gz
20	Phaeodactylum tricornutum	Phatr2_bd	2850	1311968	377	Y	Y	N		Bowler C et al.,2008	18923393
21	Puccinia striiformis f. sp. tritici PST-130	Pucst1	875184	64782816	18021	Y	Y	N		Cantu D et al.,2011	21909385	Pucst1_GeneCatalog_proteins_20130920.aa.fasta.gz
22	Cronartium quercuum f. sp. fusiforme G11 v1.0	Croqu1	708437	76567842	13903	Y	Y	N		Pendleton AL et al.,2014	25018762	Croqu1_GeneCatalog_proteins_20120612.aa.fasta.gz
23	Micromonas pusilla CCMP1545	MicpuC3	564608	21945545	10670	Y	Y	Y	MicpuC3v2	Worden AZ et al.,2009	19359590	More recent version downloaded
24	Bigelowiella natans CCMP2755	Bigna1	753081	94701163	21708	Y	Y	N		Curtis BA et al.,2012	23201678	Bigna1_filtered_proteins.fasta.gz
25	Guillardia theta CCMP2712	Guith1	905079	87159915	24840	Y	Y	N		Curtis BA et al.,2012	23201678	Guith1_GeneCatalog_proteins_20101209.aa.fasta.gz
26	Puccinia graminis	Pucgr1	5297	88644628	20534	Y	Y	Y	Pucgr2	Duplessis S et al.,2011	21536894	More recent version downloaded (see above)
27	Fragilariopsis cylindrus CCMP 1102	Fracy1	186039	80540407	21066	Y	Y	N		Mock T et al.,2017	28092920	Fracy1_GeneModels_FilteredModels3_aa.fasta.gz
28	Melampsora larici-populina v1.0	Mellp1	203908	101129028	16694	Y	Y	Y	Mellp2_3	Duplessis S et al.,2011	21536894	More recent version downloaded
29	Thalassiosira pseudonana CCMP 1335	Thaps3_bd	296543	1135583	386	Y	Y	N		Bowler C et al.,2008	18923393
30	Thalassiosira pseudonana CCMP 1335	Thaps3	296543	31301782	11390	Y	Y	N		Armbrust EV et al.,2004~Bowler C et al.,2008	15459382 18923393	Thaps3_chromosomes_geneModels_FilteredModels2_aa.fasta.gz
31	Phaeodactylum tricornutum CCAP 1055/1 v2.0	Phatr2	2850	26138756	10025	Y	Y	N		Bowler C et al.,2008	18923393	Phatr2_chromosomes_geneModels_FilteredModels2_aa.fasta.gz
32	Puccinia striiformis f. sp. tritici PST-78 v1.0	Pucst_PST78_1	1165861	117311690	20482	Y	Y	N		Cuomo CA et al.,2017	27913634	Pucst_PST78_1_GeneCatalog_proteins_20160608.aa.fasta.gz

### Sheet: Mikado_Transcript
	Mikado_Transcript
	# Mikado models used for Augustus training
		mikado-2.0_rc1	Gold
	Number of genes	21787	6108
	Number of Transcripts	30404	6108
	Transcripts per gene	1.4	1
	Number of monoexonic genes	6255	271
	Monoexonic transcripts	6312	271
	Transcript mean size cDNA (bp)	1478.45	2156.17
	Transcript median size cDNA (bp)	1147	1858
	Min cDNA	200	238
	Max cDNA	16251	16251
	Total exons	127492	37375
	Exons per transcript	4.19	6.12
	Exon mean size (bp)	352.58	352.37
	CDS mean size (bp)	263.76	258.82
	Transcript mean size CDS (bp)	852.43	1467.81
	Transcript median size CDS (bp)	483	1164
	Min CDS	0	138
	Max CDS	15627	15627
	Intron mean size (bp)	101.87	98.04
	5UTR mean size (bp)	243.38	251.31
	3UTR mean size (bp)	371.19	437.05
	# Mikado models used for Gene build
		mikado-2.0rc6_3dc2ed9	Gold	Silver	Bronze
	Number of genes	22591	6202	982	11761
	Number of Transcripts	40666	6202	982	11761
	Transcripts per gene	1.8	1	1	1
	Number of monoexonic genes	6654	318	161	4621
	Monoexonic transcripts	6795	318	161	4621
	Transcript mean size cDNA (bp)	1580.15	2147.14	2099.05	808.46
	Transcript median size cDNA (bp)	1319	1860	1830	624
	Min cDNA	200	238	903	200
	Max cDNA	16251	16251	8610	8035
	Total exons	180352	38018	4275	26627
	Exons per transcript	4.43	6.13	4.35	2.26
	Exon mean size (bp)	356.29	350.27	482.17	357.09
	CDS mean size (bp)	261.11	258.3	396.98	234.25
	Transcript mean size CDS (bp)	855.42	1468.69	1535.37	395.15
	Transcript median size CDS (bp)	528	1173	1222	306
	Min CDS	0	138	900	91
	Max CDS	15627	15627	8004	6603
	Intron mean size (bp)	101.77	97.72	92.66	106.51
	5UTR mean size (bp)	287.84	246.52	244.12	165.22
	3UTR mean size (bp)	426.07	431.93	319.56	248.09
	# Mikado models used for Minos
		mikado-2.0prc2	Protein coding
	Number of genes	17481	15445
	Number of Transcripts	27173	24567
	Transcripts per gene	1.55	1.59
	Number of monoexonic genes	1386	1386
	Monoexonic transcripts	1402	1402
	Transcript mean size cDNA (bp)	1604.86	1695.3
	Transcript median size cDNA (bp)	1343	1452
	Min cDNA	200	200
	Max cDNA	16251	16251
	Total exons	131939	124750
	Exons per transcript	4.86	5.08
	Exon mean size (bp)	330.52	333.86
	CDS mean size (bp)	249.66	249.66
	Transcript mean size CDS (bp)	917.62	1014.96
	Transcript median size CDS (bp)	606	690
	Min CDS	0	91
	Max CDS	15627	15627
	Intron mean size (bp)	101.31	101.01
	5UTR mean size (bp)	276.22	276.22
	3UTR mean size (bp)	404.13	404.13

### Sheet: Augustus_Training
	Augustus_Training
	Initial Augustus training result
	Uromyces_beticola	sensitivity	specificity
	nucleotide level	0.961	0.914
	exon level	0.702	0.698
	gene level	0.255	0.236
	Final Augustus training result (post optimisation)
	Uromyces_beticola	sensitivity	specificity
	nucleotide level	0.963	0.915
	exon level	0.732	0.718
	gene level	0.33	0.301

### Sheet: Augustus
	Augustus
		Aug_run1	Aug_run2	Aug_run3
	Number of genes	12940	10400	10224
	Number of Transcripts	14483	11565	13609
	Transcripts per gene	1.12	1.11	1.33
	Number of monoexonic genes	1511	690	713
	Monoexonic transcripts	1579	712	744
	Transcript mean size cDNA (bp)	1991.41	1894.05	1872
	Transcript median size cDNA (bp)	1752	1625	1560
	Min cDNA	32	15	57
	Max cDNA	16433	16443	16293
	Total exons	70371	63813	82651
	Exons per transcript	4.86	5.52	6.07
	Exon mean size (bp)	409.85	343.26	308.24
	CDS mean size (bp)	287.78	271.61	260.11
	Transcript mean size CDS (bp)	1085.42	1203.65	1347.65
	Transcript median size CDS (bp)	789	900	1026
	Min CDS	4	4	4
	Max CDS	15627	15627	15627
	Intron mean size (bp)	185.72	124.03	113.53
	5UTR mean size (bp)	395.2	314.15	230.16
	3UTR mean size (bp)	510.79	376.25	294.19

### Sheet: Minos_Release
	Minos_Release
	UROBE1963355_EIv1.0
	Gene Model Classification
	Biotype	Confidence	Gene	Transcript
	protein_coding_gene	High	6954	14908
	protein_coding_gene	Low	928	1224
	transposable_element_gene	High	4488	5499
	transposable_element_gene	Low	1976	2194
	predicted_gene	Low	1266	1459
	Total	-	15612	25284
	Gene Model Stats	All Genes	All Genes (excluding transposable_element_gene)
	Number of genes	15612	9148
	Number of Transcripts	25284	17591
	Transcripts per gene	1.62	1.92
	Number of monoexonic genes	1590	322
	Monoexonic transcripts	1674	353
	Transcript mean size cDNA (bp)	1817.82	2057.72
	Transcript median size cDNA (bp)	1570	1790
	Min cDNA	200	201
	Max cDNA	16251	16251
	Total exons	132064	112175
	Exons per transcript	5.22	6.38
	Exon mean size (bp)	348.03	322.69
	CDS mean size (bp)	264.38	249.34
	Transcript mean size CDS (bp)	1116.92	1330.55
	Transcript median size CDS (bp)	814	1020
	Min CDS	71	71
	Max CDS	15627	15627
	Intron mean size (bp)	104.31	99.74
	5UTR mean size (bp)	283.99	285.85
	3UTR mean size (bp)	416.92	441.32
	BUSCO v4.0 Stats (basidiomycota_odb10)	Genome	Transcripts	Proteins
	Complete (single copy)	1475	1620	1641
	Complete (2 copies)	18	28	30
	Complete (3 copies)	0	0	0
	Complete (4+ copies)	0	0	0
	Complete	1493	1648	1671
	Duplicated	18	28	30
	Fragmented	24	18	18
	Missing	247	98	75
	Total	1764	1764	1764
